# Genesis and regulation of C-terminal cyclic imides from protein damage

**DOI:** 10.1101/2024.08.09.606997

**Authors:** Wenqing Xu, Zhenguang Zhao, Matthew Su, Atul Jain, Hannah C. Lloyd, Ethan Yang Feng, Nick Cox, Christina M. Woo

**Author notes:** **Corresponding author:** Christina M. Woo **Email:**.

## Abstract

C-Terminal cyclic imides are post-translational modifications (PTMs) that can arise from spontaneous intramolecular cleavage of asparagine or glutamine residues resulting in a form of irreversible protein damage. These protein damage events are recognized and removed by the E3 ligase substrate adapter cereblon (CRBN), indicating that these aging-related modifications may require cellular quality control mechanisms to prevent deleterious effects. However, the factors that determine protein or peptide susceptibility to C-terminal cyclic imide formation or their effect on protein stability have not been explored in detail. Here, we characterize the primary and secondary structures of peptides and proteins that promote intrinsic formation of C-terminal cyclic imides in comparison to deamidation, a related form of protein damage. Extrinsic effects from solution properties and stressors on the cellular proteome additionally promote C-terminal cyclic imide formation on proteins like glutathione synthetase (GSS) that are susceptible to aggregation if the protein damage products are not removed by CRBN. This systematic investigation provides insight to the regions of the proteome that are prone to these unexpectedly frequent modifications, the effects of this form of protein damage on protein stability, and the biological role of CRBN.
