## Supplementary material for "Genesis and regulation of C-terminal cyclic imides from protein damage": Dataset S3

### Sheet: peptide library
(N+1)		2d parent	2d cN	2d N	2d cN%	2d N%	0d parent	0d cN	0d N	0d cN%	0d N%	cN% incr	N% incr
VEALLNPKALE		276622332287	483582521	653558930	0.174817	0.236264	233685852881	4602239	2245179	0.00196941	0.000960768	0.172847	0.235303
VEALLNKKALE		166024890738	283500733	556675830	0.170758	0.335297	101721699332	488632	164699102	0.000480362	0.161911	0.170278	0.173385
VEALLNHKALE		114816789103	403110688	830662569	0.35109	0.723468	129391366919	924860	186266180	0.000714777	0.143956	0.350376	0.579512
VEALLNSKALE		206530971779	720954340	1296552954	0.349078	0.627777	271238683413	8652723	317123889	0.00319008	0.116917	0.345888	0.51086
VEALLNEKALE		254089953934	248369570	374934741	0.0977487	0.14756	171484344584	697520	8761911	0.000406754	0.00510945	0.0973419	0.14245
VEALLNAKALLE		147329858594	82730684	114702249	0.0561534	0.077854	188508898993	177767	9996386	9.43016e-05	0.00530287	0.0560591	0.0725512
VEALLNDKALLE		347818488856	490618127	766238290	0.141056	0.220298	7163943384	1324335	1843527	0.0184861	0.0257334	0.12257	0.194565
VEALLNFKALLE		196738228733	3438584	6671129	0.0017478	0.00339087	151467423044	0	740526	0	0.000488901	0.0017478	0.00290196
VEALLNGKALLE		46746353309	33830920	84252955	0.0723712	0.180234	48343085854	411995	4275399	0.000852231	0.00884387	0.071519	0.17139
VEALLNIKALLE		19514507303	1842469	3636815	0.00944153	0.0186365	31714023558	9200	115330	2.90092e-05	0.000363656	0.00941253	0.0182728
VEALLNLKALLE		142487507587	21157402	25720259	0.0148486	0.0180509	200595264583	43087	688865	2.14796e-05	0.00034341	0.0148271	0.0177075
VEALLNMKALLE		497246678833	72075300	118159974	0.0144949	0.0237628	171430564070	148666	1696986	8.67208e-05	0.000989897	0.0144082	0.022773
VEALLNVKALLE		275267555909	22488635	44578865	0.00816974	0.0161947	315578791289	866675	541526	0.00027463	0.000171598	0.00789511	0.0160231
(N+2)
VEALLNEKALE		254089953934	248369570	374934741	0.0977487	0.14756	171484344584	697520	8761911	0.000406754	0.00510945	0.0973419	0.14245
VEALLNERALE		377299052000	368839956	713310592	0.097758	0.189057	293737316596	1027948	282045124	0.000349955	0.0960195	0.097408	0.0930376
VEALLNETALE		86004471244	279909371	345568689	0.325459	0.401803	102178348216	11155250	7034799	0.0109174	0.00688482	0.314542	0.394918
VEALLNEEALE		92986770509	136738177	175993398	0.147051	0.189267	91517810936	7490066	3029228	0.00818427	0.00330999	0.138867	0.185957
VEALLNESALE		92778666118	348552622	417973796	0.375682	0.450506	117508446287	16541407	7933433	0.0140768	0.00675137	0.361605	0.443755
VEALLNEGALLE		139439427800	213825101	332451886	0.153346	0.23842	118274847903	7841113	9026332	0.00662957	0.00763166	0.146717	0.230789
VEALLNEDALLE		65488874485	123731570	192466885	0.188935	0.293892	38453388856	2978202	4964794	0.00774497	0.0129112	0.18119	0.280981
VEALLNEAALLE		169178215998	528504844	698949503	0.312395	0.413144	109044698217	16262283	23288477	0.0149134	0.0213568	0.297482	0.391787
VEALLNEMALLE		119605213865	372489068	551839946	0.311432	0.461385	14142851348	6590922	5152958	0.0466025	0.0364351	0.26483	0.424949
VEALLNEVALLE		742705163065	1758838360	2400113682	0.236815	0.323158	9961073054	2817165	7402877	0.0282817	0.0743181	0.208533	0.24884
VEALLNELALLE		18726422391	28622814	64529628	0.152847	0.344591	3044665186	143010	452682	0.00469707	0.014868	0.14815	0.329723
(N-1)
VEALGNESALE		439956535395	Not observed	Not observed	0	0	392430389656	Not observed	Not observed	0	0	0	0
VEALANESALE		279781886027	62375388	38854471	0.0222943	0.0138874	180416277218	1182910	123276	0.000655656	6.83286e-05	0.0216386	0.0138191
VEALKNESALE		107784126226	Not observed	Not observed	0	0	137255318534	Not observed	Not observed	0	0	0	0
VEALPNESALE		271697421932	609980344	1131263368	0.224507	0.416369	269314638604	2569112	4105786	0.000953944	0.00152453	0.223553	0.414844
VEALFNESALE		120611214550	133738135	224923754	0.110884	0.186487	156419743132	3560074	2867346	0.00227597	0.00183311	0.108608	0.184653
VEALLNALALE		74034346588	59055594	83863746	0.0797678	0.113277	299205039848	1383669	10519531	0.000462448	0.00351583	0.0793054	0.109761
VEALPNALALE		100689410986	100051941	570512665	0.0993669	0.566606	109642998869	813681	361183123	0.000742119	0.329417	0.0986248	0.237189
VEALGNALALE		240975332511	1226100	2774086	0.000508807	0.00115119	94325200841	Not observed	Not observed	0	0	0.000508807	0.00115119
VEALANALALE		227310264653	3948638	2046549	0.00173711	0.000900333	116877573288	Not observed	Not observed	0	0	0.00173711	0.000900333
VEALKNALALE		204786153405	Not observed	21290834	0	0.0103966	242882934785	Not observed	Not observed	0	0	0	0.0103966
VEALENALALE		146858110938	Not observed	10074388	0	0.00685995	105595198394	Not observed	Not observed	0	0	0	0.00685995
VEALLNPKALE	parent	cN	N	cN%	N%	In(parent/sum)	k	t1/2
0d	157559244330	3781064	1646008	0.00239977	0.00104469	-3.44441e-05	0.003765	184.103
1d	306839562071	579138274	416908838	0.188743	0.135872	-0.00324089
2d	258376853354	729199361	1110650646	0.282223	0.429857	-0.00709557
4d	212295928859	740593820	2548265669	0.34885	1.20034	-0.0153731
7d	115235910848	390496923	2689803116	0.338867	2.33417	-0.0263794
VEALLNLKALE	parent	cN	N	cN%	N%		k	t1/2
0d	43507755108	114380	508098	0.000262896	0.00116783	-1.43072e-05	0.001002	691.764
1d	92171294085	53358490	32392763	0.0578906	0.0351441	-0.000929914
2d	127581138218	89657956	138283414	0.0702752	0.108389	-0.00178504
4d	55349874050	35392427	165515812	0.0639431	0.299036	-0.00362321
7d	73496696005	64038990	474760426	0.0871318	0.645962	-0.00730419

### Sheet: GFP model protein
GFP model proteins	2d parent	2d cN	2d N	2d cN%	2d N%	0d parent	0d cN	0d N	0d cN%	0d N%	cN% incr	N% incr
GFP-NPK Fr1	784738682618	6591511214	15620021947			443114697893	427448611	323862021
GFP-NPK Fr2	249033442624	3779126386	188786831	1.00318	1.52924	207269553642	1056333293	2397944	0.228139	0.0501642	0.775045	1.47907
GFP-NEK Fr1	289129928585	1893374369	3865121930			323651486073	117197577	123200763
GFP-NEK Fr2	18695544308	167511199	60153631	0.669498	1.27516	33619510458	176879712	294067	0.0823121	0.0345662	0.587186	1.2406
GFP-NAK Fr1	488577067612	3338927144	8555975994			351870078801	274103532	545519983
GFP-NAK Fr2	272254002058	1386765617	80118347	0.621122	1.13509	96366360672	472068946	6583086	0.166469	0.123172	0.454654	1.01191
GFP-NLK Fr1	756177563948	1023328306	3768475605			469063067692	149826330	145892389
GFP-NLK Fr2	1360605909667	975412615	27426452	0.0944235	0.179324	827758369531	34260732	1875917	0.0141953	0.0113947	0.0802282	0.167929
GFP-NEK Fr1	47972431263	7977177	590810238			36243516856	0	6078433
GFP-NEK Fr2	15583347878	530000949	21217610	0.846466	0.962977	29054497180	90068698	1202111	0.137935	0.0111497	0.708531	0.951828
GFP-NEEK Fr1	10938435023	1058848	38170236			10355037606	0	6794821
GFP-NEEK Fr2	2379859616	157321717	14976053	1.1892	0.399047	2331403234	46889177	1082484	0.369601	0.0620923	0.819595	0.336955
GFP-NEVK Fr1	6902749577	34251888	656687708			2352996864	0	186710
GFP-NEVK Fr2	32671542289	267370480	18066243	0.762167	1.70503	22579811350	49019832	1283085	0.196608	0.00589502	0.56556	1.69914
GFP model proteins	parent	cN	N	cN%	N%	ln(parent/sum)			k	t1/2
GFP-NPK 0d Fr1	22461976714	25639465	38630824					GFP-NPK	0.005444	127.323
GFP-NPK 0d Fr2	100322517902	253121034	4063001	0.227032	0.0347713	-0.00261462		GFP-NLK	0.001144	605.898
GFP-NPK 1d Fr1	22296753665	32013593	444545644
GFP-NPK 1d Fr2	106187987241	839499492	17749852	0.678301	0.359806	-0.0103276
GFP-NPK 2d Fr1	32792730465	73964815	1088444307
GFP-NPK 2d Fr2	128029400781	1032528517	46881726	0.688023	0.705951	-0.0138435
GFP-NPK 4d Fr1	46147658222	50744415	2974140121
GFP-NPK 4d Fr2	148473585171	1272693499	123193932	0.680007	1.59147	-0.0224606
GFP-NPK 7d Fr1	70946936244	75445509	6038809057
GFP-NPK 7d Fr2	131223348061	1186035568	148741571	0.62397	3.06056	-0.0361828
GFP-NLK 0d Fr1	13637889244	10923484	72893782
GFP-NLK 0d Fr2	347651692484	98472990	1284551	0.0302794	0.0205315	-0.000507981
GFP-NLK 1d Fr1	6087997745	11110497	416917620
GFP-NLK 1d Fr2	445442499174	287455833	10552294	0.0661232	0.0946713	-0.00160665
GFP-NLK 2d Fr1	17814478425	40521645	678452977
GFP-NLK 2d Fr2	382059703165	287908829	12836584	0.0821335	0.172877	-0.00254686
GFP-NLK 4d Fr1	23455365856	43430906	1748115410
GFP-NLK 4d Fr2	455583443263	349021345	29658611	0.0819249	0.371113	-0.00452015
GFP-NPK 7d Fr1	42912087981	65205877	2846151261
GFP-NPK 7d Fr2	350586743720	192496287	17784196	0.0654899	0.727813	-0.00790173

### Sheet: mass list
	MW	EIC range			MW	SIM window	EIC range
VEALLcN	639.75	640.35-640.37		TGGSLPETGGGFcN	1175.23	1174.5-1177.5	1175.52-1175.54
VEALLN	657.76	658.36-658.38		TGGSLPETGGGFN	1193.24	1192.5-1195.5	1193.53-1193.55
VEALLNPKALE	1196.41	598.84-598.86		TGGSLPETGGGFNPK	1418.53	708.5-711.5	709.84-709.86
VEALLNKKALE	1227.47	614.36-614.38		TGGSLPETGGGFNAK	1392.49	695.5-698.5	696.83-696.85
VEALLNHKALE	1236.43	618.84-618.86		TGGSLPETGGGFNLK	1434.57	716.5-719.5	717.84-717.86
VEALLNSKALE	1186.37	593.83-598.85		TGGSLPETGGGFNEK	1450.52	724.5-727.5	725.84-725.86
VEALLNEKALE	1228.41	614.83-614.85		TGGSLPETGGGFNEEK	1579.64	789-792	790.36-790.38
VEALLNAKALLE	1283.53	642.37-642.39		TGGSLPETGGGFNEVK	1549.66	774-777	775.37-775.39
VEALLNDKALLE	1327.54	664.37-664.39
VEALLNFKALLE	1359.63	680.39-680.41
VEALLNGKALLE	1269.5	635.86-635.88
VEALLNIKALLE	1325.61	663.40-663.42
VEALLNLKALLE	1325.61	663.40-663.42
VEALLNMKALLE	1343.64	672.37-672.39
VEALLNVKALLE	1311.58	656.39-656.41
VEALLNERALE	1256.42	628.84-628.86
VEALLNETALE	1201.34	1201.62-1201.64
VEALLNEEALE	1229.35	1229.62-1229.64
VEALLNESALE	1187.31	1187.61-1187.63
VEALLNEGALLE	1270.45	1270.68-1270.70
VEALLNEDALLE	1328.48	1328.69-1328.71
VEALLNEAALLE	1284.47	1284.70-1284.72
VEALLNEMALLE	1344.59	1344.70-1344.72
VEALLNEVALLE	1312.53	1312.73-1312.75
VEALLNELALLE	1326.55	1326.74-1326.76
VEALLNALALE	1155.36	1155.65-1155.67
VEALGcN	583.65	584.30-584.32
VEALGN	601.66	602.31-602.33
VEALGNESALE	1131.2	1131.54-1131.56
VEALGNALALE	1099.25	1099.61-1099.63
VEALAcN	597.67	598.31-598.33
VEALAN	615.68	616.32-616.34
VEALANESALE	1145.23	1145.56-1145.58
VEALANALALE	1113.28	1113.60-1113.62
VEALKcN	654.77	655.37-655.39
VEALKN	672.78	673.38-673.40
VEALKNESALE	1202.33	1202.62-1202.64
VEALKNALALE	1170.37	585.84-585.86
VEALPcN	623.71	624.33-624.35
VEALPN	641.72	642.34-642.36
VEALPNESALE	1171.27	1171.57-1171.59
VEALPNALALE	1139.31	1139.62-1139.64
VEALFcN	673.77	674.34-674.36
VEALFN	691.78	692.35-692.37
VEALFNESALE	1221.33	1221.59-1221.61
