## Supplementary material for "Genesis and regulation of C-terminal cyclic imides from protein damage": Dataset S4

### Sheet: data
HBB[42-60]: FFESFGDLSTPDAVMGNPK	AmOAc									Tris-Cl									Na2HPO4
	parent	cN	N	cN%	N%	In(parent/sum)	k	t1/2		parent	cN	N	cN%	N%	In(parent/sum)	k	t1/2		parent	cN	N	cN%	N%	In(parent/sum)	k	t1/2
0d	348760388287	4269503	5890108	0.00122419	0.00168887	-2.91302e-05	0.000364	1904.25	0d	197470675113	1017328	2162618	0.000515179	0.00109516	-1.61033e-05	0.000659	1051.82	0d	40764653946	68899	221102	0.000169017	0.000542387	-7.11401e-06	0.007124	97.2975
1d	16532269623	5101103	1469385	0.0308554	0.00888798	-0.000397355			1d	151614303164	52288250	13106787	0.0344877	0.00864482	-0.000431232			1d	191996886932	332375005	314006675	0.173115	0.163548	-0.00336097
2d	18199615378	11890668	5338350	0.0653347	0.0293322	-0.000946222			2d	156405751515	78935032	52374781	0.0504681	0.0334865	-0.000839194			2d	174521418930	657017432	761812488	0.376468	0.436515	-0.00809696
4d	3631509766	2436557	4161469	0.0670949	0.114593	-0.00181523			4d	138704903977	192146197	259718246	0.138529	0.187245	-0.00325244			4d	150590579207	934599348	3986229341	0.620623	2.64706	-0.0321543
7d	8767362539	9083725	10891899	0.103608	0.124232	-0.00227582			7d	297162691139	465050837	854202429	0.156497	0.287453	-0.00442967			7d	280895975381	1749398796	12673167963	0.622792	4.51169	-0.0500702
cN/N% incr 2d				0.0641105	0.0276433								0.0499529	0.0323913								0.376299	0.435973
ACTB[96-113]: VAPEEHPVLLTEAPLNPK	AmOAc									Tris-Cl									Na2HPO4
	parent	cN	N	cN%	N%	In(parent/sum)	k	t1/2		parent	cN	N	cN%	N%	In(parent/sum)	k	t1/2		parent	cN	N	cN%	N%	In(parent/sum)	k	t1/2
0d	255933549009	18672522	61422745	0.00729585	0.0239995	-0.000312904	0.001302	532.371	0d	233848908130	20440780	57217249	0.00874102	0.0244676	-0.000332031	0.001651	419.835	0d	89365365495	8212738	14424212	0.00919007	0.0161407	-0.000253276	0.006926	100.079
1d	56020682512	59299152	18132776	0.105852	0.032368	-0.00138125			1d	255493832136	351764082	149587631	0.13768	0.0585484	-0.00196036			1d	217836695177	1002626684	709303978	0.460265	0.325613	-0.00782806
2d	52910941761	105694695	41802335	0.19976	0.0790051	-0.00278377			2d	220049800767	389989503	271335766	0.177228	0.123307	-0.00300084			2d	196784561798	1252574733	1718556393	0.636521	0.873319	-0.0149855
4d	63093909652	201792690	128572251	0.319829	0.203779	-0.00522242			4d	192244124286	479499128	678302109	0.249422	0.352834	-0.00600449			4d	208204486110	1439145026	2646531582	0.691217	1.27112	-0.0194333
7d	79478625178	387329599	334452538	0.487338	0.420808	-0.00904047			7d	227152511127	895788732	1833991345	0.394356	0.807383	-0.0119458			7d	220280059847	1621249209	10312000267	0.735995	4.68131	-0.0527566
cN/N% incr 2d				0.192464	0.0550056								0.168487	0.0988389								0.627331	0.857178
ACTB[247-257]: VITIGNERFRC	AmOAc									Tris-Cl									Na2HPO4										Rep 1						Rep 2						Rep 3
	parent	cN	N	cN%	N%	In(parent/sum)	k	t1/2		parent	cN	N	cN%	N%	In(parent/sum)	k	t1/2		parent	cN	N	cN% avg	N% avg	In(parent/sum) avg	k	t1/2			parent	cN	N	cN%	N%	In(parent/sum)	parent	cN	N	cN%	N%	In(parent/sum)	parent	cN	N	cN%	N%	In(parent/sum)
0d	60790969936	3230784	8420384	0.00531458	0.0138514	-0.000191641	0.003954	175.303	0d	32755849302	11152141	12104949	0.0340463	0.0369551	-0.000709761	0.001765	392.718	0d	Rep1-3 on the right			0.0123389	0.076675	-0.000889725	0.006988	99.1911		0d	182966360506	34049580	177112354	0.0186097	0.0968005	-0.00115344	222441017905	21003179	149620808	0.00944213	0.0672631	-0.000766759	284674430159	25520138	187774767	0.00896468	0.0659612	-0.000748979
1d	78441834702	144384949	461568113	0.184066	0.588421	-0.00769519			1d	66246329894	115099173	120644433	0.173744	0.182115	-0.00355227			1d				0.186697	0.290379	-0.00475784				1d	350078420852	398910903	529046469	0.113949	0.151122	-0.00264721	469168109138	900506367	1282662765	0.191937	0.273391	-0.00464248	342053814060	869519854	1527691308	0.254206	0.446623	-0.00698384
2d	65598516169	155984826	527616551	0.237787	0.804312	-0.0103671			2d	50196456864	87393353	146932311	0.174103	0.292715	-0.00465731			2d				0.469241	1.36489	-0.0181738				2d	304845910091	1221862295	3732061526	0.400813	1.22425	-0.01612	266959832758	1397428893	3998558392	0.52346	1.49781	-0.0200112	268842513167	1299716709	3690140745	0.483449	1.3726	-0.0183904
4d	71134652765	189368998	1023798360	0.266212	1.43924	-0.0169107			4d	59706219538	95436649	255534936	0.159844	0.427987	-0.0058611			4d				0.458216	2.43884	-0.0285498				4d	178949953186	988635704	4701185609	0.552465	2.6271	-0.0313006	492306262786	1520972381	9709511110	0.308948	1.97225	-0.0225557	389108679997	1997046412	10572735611	0.513236	2.71717	-0.0317932
7d	23135197844	113493769	491536478	0.490568	2.12463	-0.0258158			7d	25456543424	40332762	278910874	0.158438	1.09564	-0.0124627			7d				0.556133	4.32838	-0.0476886				7d	373533656731	1953683564	15530915505	0.523027	4.15784	-0.0457461	321900020061	1826878471	14021811145	0.56753	4.35595	-0.0480612	317054927027	1832074304	14176626654	0.577841	4.47135	-0.0492585
cN/N% incr 2d				0.232473	0.79046								0.140056	0.255759								0.456902	1.28821
CALM3[49-59]: LQDMINEVDAD	AmOAc									Tris-Cl									Na2HPO4										Rep 1						Rep 2						Rep 3
	parent	cN	N	cN%	N%	In(parent/sum)	k	t1/2		parent	cN	N	cN%	N%	In(parent/sum)	k	t1/2		parent	cN	N	cN% avg	N% avg	In(parent/sum) avg	k	t1/2			parent	cN	N	cN%	N%	In(parent/sum)	parent	cN	N	cN%	N%	In(parent/sum)	parent	cN	N	cN%	N%	In(parent/sum)
0d	50140182912	231982	110293	0.000462667	0.000219969	-6.82634e-06	0.0004936	1404.27	0d	42463470014	740802	607602	0.00174456	0.00143088	-3.17539e-05	0.0004753	1458.34	0d	Rep1-3 on the right			0.00489496	0.00375163	-8.6458e-05	0.001444	480.019		0d	72291263658	585030	399752	0.000809268	0.000552974	-1.36223e-05	39373067395	462411	698757	0.00117443	0.00177471	-2.9491e-05	102245086422	12986338	9127638	0.0127012	0.00892721	-0.000216261
1d	8960622746	5355855	2844690	0.059771	0.0317466	-0.000914757			1d	36070718187	10825016	2986056	0.0300105	0.00827834	-0.000382815			1d				0.0831878	0.0410219	-0.00124132				1d	43617663416	37369352	17986357	0.0856748	0.0412364	-0.00126831	321143656347	226734932	123508047	0.0706023	0.0384588	-0.00109002	41978390369	39160034	18206205	0.0932862	0.0433704	-0.00136563
2d	4617977955	2620480	3930998	0.0567452	0.0851238	-0.00141768			2d	26728877010	15264865	5086776	0.05711	0.019031	-0.000761121			2d				0.180121	0.217291	-0.00396577				2d	51598710769	66496524	75023349	0.128872	0.145398	-0.00273895	165255079055	289963735	380033466	0.175464	0.229968	-0.00404612	38762772295	91489731	107181975	0.236025	0.276508	-0.00511223
4d	1981635094	1136967	5590091	0.0573752	0.282095	-0.00338895			4d	17863688412	18530514	15468882	0.103733	0.086594	-0.00190146			4d				0.158342	0.408499	-0.00565181				4d	49416788783	63247797	158475841	0.127988	0.320692	-0.00447677	68400229031	99987508	269421619	0.14618	0.39389	-0.00538617	39463754544	79265424	201625835	0.200856	0.510914	-0.00709249
7d	4325596934	1059889	9609137	0.0245027	0.222146	-0.00246345			7d	21601679011	22319871	51131285	0.103325	0.236701	-0.00339448			7d				0.146105	0.849573	-0.00990477				7d	62002961055	120210181	672691718	0.193878	1.08493	-0.0127071	55854230350	52161189	337519385	0.0933881	0.604286	-0.00695252	60227196500	90972708	517651581	0.151049	0.859498	-0.0100548
cN/N% incr 2d				0.0562825	0.0849038								0.0553654	0.0176001								0.175226	0.213539
CPSM[460-470]: VLMNPNIASVQ	Na2HPO4										VEALLQPKALE	Na2HPO4
	parent	cN	N	cN%	N%	In(parent/sum)	k	t1/2				parent	cQ	Q	cQ%	Q%	In(parent/sum)	k	t1/2
0d	343263277613	444387	1633256	0.00012946	0.000475803	-6.0526e-06	0.0008228	842.425			0d	1823403490453	6195244	6087534	0.000339763	0.000333856	-6.73616e-06	2.165e-05	32016
1d	1741042266800	273302303	191551674	0.0156976	0.0110021	-0.000266962					1d	5830428622823	32454816	134072299	0.000556645	0.00229953	-2.85613e-05
2d	1394190149486	415925578	1462497041	0.0298328	0.104899	-0.00134641					2d	3347235456972	44002442	92206135	0.00131459	0.0027547	-4.0692e-05
4d	1337886582245	497492835	3626602584	0.037185	0.27107	-0.0030778					4d	4954096048099	94302940	310059876	0.00190353	0.00625866	-8.16186e-05
7d	1155319626946	501399984	6505634054	0.0433992	0.563103	-0.0060467					7d	5877967152768	53211664	853183495	0.000905273	0.0145149	-0.00015419
cN/N% incr 2d				0.0297033	0.104424						cQ/Q% incr 2d				0.000974828	0.00242084
HBA[74-84]: VDDMPNALSAL	Na2HPO4						k	t1/2			VEALLQERALE	Na2HPO4
	parent	cN	N	cN%	N%	ln(parent/sum)	0.0004211	1646.04				parent	cQ	Q	cQ%	Q%	In(parent/sum)	k	t1/2
0d	310256916683	438088	3149835	0.000141202	0.00101523	-1.15643e-05					0d	507402505962	1007189	8348696	0.000198499	0.00164538	-1.84386e-05	0.0001482	4677.11
1d	333710940255	78362750	51937362	0.0234822	0.0155636	-0.000390382					1d	2619293138028	98329790	465700862	0.00375406	0.0177796	-0.000215314
2d	306002293053	103357080	138497582	0.0337766	0.0452603	-0.000790057					2d	2399652307829	117225931	563630758	0.00488512	0.023488	-0.000283691
4d	352411968307	169739534	621837911	0.0481651	0.176452	-0.00224365					4d	1726538872831	78119757	637099434	0.00452465	0.0369004	-0.000414164
7d	293082978528	117699825	660885208	0.0401592	0.225494	-0.00265301					7d	1762407654701	127430405	1872080703	0.00723047	0.106223	-0.00113389
cN/N% incr 2d				0.0336354	0.0442451						cQ/Q% incr 2d				0.00468662	0.0218426
GFAP[349-359]: YQDLLNVKLAL	Na2HPO4						k	t1/2			VEALLQESALE	Na2HPO4
	parent	cN	N	cN%	N%	In(parent/sum)	0.0003858	1796.65				parent	cQ	Q	cQ%	Q%	In(parent/sum)	k	t1/2
0d	553043983673	1021146	1786263	0.000184641	0.000322988	-5.07627e-06					0d	764002823241	14390727	72906486	0.0018836	0.0095427	-0.000114256	0.0002255	3073.82
1d	154647313532	38386640	28052609	0.0248221	0.0181397	-0.000429526					1d	728424414924	68097079	441769297	0.00934854	0.0606472	-0.000699713
2d	189247148977	24051031	38204758	0.0127088	0.0201878	-0.000328911					2d	842901514145	59855656	781490726	0.00710114	0.0927144	-0.000997657
4d	28959761449	14102703	50559569	0.0486976	0.174586	-0.00223034					4d	386352486222	33383224	386104714	0.00864061	0.0999359	-0.00108518
7d	32747228482	11370857	68246431	0.0347231	0.208404	-0.00242832					7d	639115638162	38297814	761242183	0.00599231	0.119109	-0.00125023
cN/N% incr 2d				0.0125242	0.0198648						cQ/Q% incr 2d				0.00521755	0.0831717
ACTB[96-113]	Na2HPO4										ACTB[247-257]	Na2HPO4
	2d parent	2d cN	2d N	2d cN%	2d N%							2d parent	2d cN	2d N	2d cN%	2d N%
pH 5.5	232284931062	56338783	16349754	0.0242542	0.00703866						pH 5.5	10908526810	7648992	3922760	0.0701194	0.0359605
pH 6.5	320726974854	254949013	63369753	0.079491	0.0197582						pH 6.5	22721230222	32548966	18419370	0.143254	0.0810668
pH 7.1	230513822902	369659015	190326361	0.160363	0.0825661						pH 7.1	16876683859	25931511	39237087	0.153653	0.232493
pH 7.4 (NaCl)	143944867533	312541445	313221393	0.217126	0.217598						pH 7.4 (NaCl)	4209216470	19548101	57002045	0.464412	1.35422
pH 8.0	297544642936	515686833	1961913930	0.173314	0.659368						pH 8.0	10990226184	24532709	268120900	0.223223	2.43963
CaCl2	207162799513	406013707	476405685	0.195988	0.229967						CaCl2	5260480106	27958663	81691229	0.531485	1.55292
ZnCl2	391867021742	858968537	1002798598	0.219199	0.255903						ZnCl2	5489087403	21979703	59085746	0.400425	1.07642
MgCl2	364641343493	755508885	744211717	0.207192	0.204094						MgCl2	4504040603	18200613	52473091	0.404095	1.16502

### Sheet: mass list
	MW	EIC range
VEALLcQ	653.78	654.37-654.39
VEALLQ	671.79	672.38-672.40
VEALLQPKALE	1210.44	605.85-605.87
VEALLQERALE	1321.56	661.35-661.37
VEALLQESALE	1201.34	601.31-601.33
FFESFGDLSTPDAVMGNPK	2059.28	1030.48-1030.50
FFESFGDLSTPDAVMGcN	1815.98	908.40-908.42
FFESFGDLSTPDAVMGN	1833.99	917.41-917.43
VAPEEHPVLLTEAPLNPK	1954.25	652.36-652.38
VAPEEHPVLLTEAPLcN	1710.95	856.45-856.47
VAPEEHPVLLTEAPLN	1728.96	865.46-865.48
VITIGNERFRC	1307.53	654.34-654.36
VITIGcN	597.72	598.35-598.37
VITIGN	615.73	616.36-616.38
LQDMINEVDAD	1262.35	631.78-631.80
LQDMIcN	714.84	715.34-715.36
LQDMIN	732.85	733.35-733.37
VLMNPNIASVQ	1185.4	1185.62-1185.64
VLMNPcN	668.81	669.33-669.35
VLMNPN	686.82	687.34-687.36
VDDMPNALSAL	1145.29	1145.57-1145.59
VDDMPcN	671.73	672.26-672.28
VDDMPN	689.74	690.27-690.29
YQDLLNVKLAL	1289.54	645.37-645.39
YQDLLcN	746.82	747.36-747.38
YQDLLN	764.83	765.37-765.39
