## Supplementary material for "Genesis and regulation of C-terminal cyclic imides from protein damage": Dataset S7

### Sheet: GSS kinetics
GSS peptide: AIEHADGGVAAGVAVLDNPYPV	parent	cN	N	cN%	N%	In(parent/sum)	k			MW	EIC range	SIM window
0d	3860011576425	163451917	3486801	0.00423449	9.03314e-05	-4.32473e-05	0.003281		AIEHADGGVAAGVAVLDNPYPV	2135.36	1068.53-1068.55	1067.5-1070.5
1d	2882075891252	4267181219	2659404089	0.148059	0.0922739	-0.00240045	t1/2		AIEHADGGVAAGVAVLDcN	1660.81	830.91-830.93	829.5-832.5
2d	1471150271095	3192973160	1950742122	0.217039	0.1326	-0.00349029	211.261		AIEHADGGVAAGVAVLDN	1678.82	839.91-839.93	838.5-841.5
4d	1906708014062	4549089702	14463133640	0.238583	0.75854	-0.00992184
7d	702368533374	2672249947	15683877400	0.380463	2.233	-0.0257989
GSS protein	parent	cN	N	cN%	N%	ln(parent/sum)	k
GSS 0d Fr1	8801045033	3801302	838143				0.0001623
GSS 0d Fr2	11493351962			0.0187308	0.00412992	-0.000228581	t1/2
GSS 1d Fr1	18481260028	8172092	2337538				4270.78
GSS 1d Fr2	15030972101	0	0	0.0243854	0.00697518	-0.000313557
GSS 2d Fr1	25259143918	11148391	5051165
GSS 2d Fr2	11717142797			0.0301501	0.0136606	-0.000438011
GSS 4d Fr1	31658628260	18345734	15953240
GSS 4d Fr2	14854492946			0.0394421	0.0342984	-0.000737133
GSS 7d Fr1	33830053296	20185125	32645428
GSS 7d Fr2	17487308943			0.0393339	0.0636148	-0.00102896
GSS protein	2d parent	2d cN	2d N	2d cN%	2d N%
37 °C, pH 7.4 Fr1	63024984433	195813592	144911950
37 °C, pH 7.4 Fr2	146386707564	0	0	0.0935065	0.0691996
37 °C, pH 6.5 Fr1	154905657989	213021916	119575081
37 °C, pH 6.5 Fr2	189905742995	0	0	0.0617793	0.0346784
37 °C, pH 8.0 Fr1	31158365833	178880460	109981957
37 °C, pH 8.0 Fr2	98926195249	0	0	0.137511	0.0845465
22 °C, pH 7.4 Fr1	202009019807	238941340	105126039
22 °C, pH 7.4 Fr2	190570491396	0	0	0.0608644	0.0267783
55 °C, pH 7.4 Fr1	207576165189	2207178115	12073197474
55 °C, pH 7.4 Fr2	222735871996	0	0	0.512925	2.80568

### Sheet: GSS secondary structure
	gene_name_and_position	uniprot_id	analyzed_position	analyzed_aa	pdb_id	pdb_chain	uniprot_genes	relSESA	distance	calculated_SES	ramachandran_phi	ramachandran_psi	pLDDT
Intact GSS	P48637470	P48637	470	ASN	2hgs	A	['GSS']	0.169507	4.75762	15.3473	-138.606	141.389	N/A
After cleavage	P48637470	P48637	470	ASN	predicted	A	['GSS']	0.471144	3.99462	42.6578	-147.818		88.74

### Sheet: TR-FRET
Indirect system		tracer			tracer			tracer				background sub				normalized
[Compound, uM]	log[Compound, M]	490	490	490	520	520	520	520/490	520/490	520/490		520/490	520/490	520/490	Top	520/490	520/490	520/490	Kd (nM)
1.33333	-5.87506	29349606	30401806	28368266	17052646	16683802	16217773	0.581018	0.548777	0.571687		0.545909	0.513668	0.536579	0.532052	1.02605	0.965447	1.00851	93.65
0.666667	-6.17609	32438890	32626490	32238414	17398344	17473424	16901554	0.536342	0.535559	0.524268		0.501234	0.500451	0.489159		0.942076	0.940605	0.919382
0.333333	-6.47712	35667632	34135496	34897336	16707502	16060814	16656292	0.468422	0.470502	0.477294		0.433314	0.435393	0.442186		0.814419	0.818328	0.831095
0.166667	-6.77815	37630216	35715312	35947752	14508795	14235834	14724470	0.385562	0.398592	0.409608		0.350454	0.363483	0.374499		0.658683	0.683173	0.703877
0.0833333	-7.07918	37727112	38516268	38155104	11144988	11221164	11354401	0.295411	0.291336	0.297585		0.260302	0.256227	0.262477		0.489242	0.481583	0.493329
0.0416667	-7.38021	37969028	37670780	38423168	7891066	8402463	8221834	0.207829	0.22305	0.213981		0.172721	0.187941	0.178873		0.324631	0.353239	0.336194
0.0208333	-7.68124	38660564	38598524	38505708	5292615	5699260	5504936	0.1369	0.147655	0.142964		0.101791	0.112546	0.107856		0.191318	0.211533	0.202716
0.0104167	-7.98227	39580584	39237144	39556748	3700170	3856224	3630999	0.0934845	0.0982799	0.0917922	Bottom	0.058376	0.0631715	0.0566837		0.109719	0.118732	0.106538
0		40129873	39806158	40034667	1406736	1413412	1391738	0.0350546	0.0355074	0.0347633	0.0351084
Direct system		tracer			tracer			tracer				background sub				normalized
[Compound, uM]	log[Compound, M]	490	490	490	520	520	520	520/490	520/490	520/490		520/490	520/490	520/490	Top	520/490	520/490	520/490	Kd (nM)
1	-6	31347646	30495488	30679950	21520754	20755624	20505556	0.686519	0.680613	0.66837		0.650451	0.644545	0.632302	0.642432	1.01248	1.00329	0.984231	334.5
0.5	-6.30103	35793352	35042000	35591248	18968076	18667026	19179688	0.529933	0.532704	0.538888		0.493865	0.496636	0.50282		0.768742	0.773056	0.782681
0.25	-6.60206	39317036	38455468	38503936	14787466	14266179	14419273	0.376108	0.370979	0.374488		0.34004	0.334911	0.33842		0.529301	0.521317	0.526779
0.125	-6.90309	40728204	39989532	40601508	11160440	10640386	10456962	0.274022	0.266079	0.257551		0.237954	0.230011	0.221483		0.370396	0.358032	0.344757
0.0625	-7.20412	41736668	41091800	41463108	8168048	7562527	7645030	0.195704	0.18404	0.184381		0.159636	0.147972	0.148313		0.248487	0.23033	0.230862
0.03125	-7.50515	42104768	41533888	41944960	5467949	5336110	5422754	0.129865	0.128476	0.129283		0.0937972	0.0924079	0.0932145		0.146003	0.143841	0.145096
0.015625	-7.80618	42422168	42059340	42502280	3890784	3804149	3768539	0.0917158	0.0904472	0.0886667		0.0556477	0.0543791	0.0525986		0.0866203	0.0846456	0.0818742
0.0078125	-8.10721	43126792	42687432	43334160	2854203	2886178	2909344	0.0661817	0.0676119	0.0671374		0.0301135	0.0315438	0.0310693		0.0468742	0.0491005	0.048362
0.00390625	-8.40824	42714752	42506440	42322044	2040374	1961590	1929893	0.0477674	0.0461481	0.0456002	Bottom	0.0116993	0.0100799	0.00953206		0.0182109	0.0156903	0.0148374
0		42438152	43122416	42925352	1524143	1532669	1577406	0.0359145	0.0355423	0.0367477	0.0360681
		lenalidomide			DMSO			LTEAPLcN			LTEAPLN			QVITIGcN			QVITIGN			ELQDMIcN			ELQDMIN			VEALLcN			VEALLN			GVAVLDcN			GVAVLDN			5-NH2-Len
[Compound, uM]	log[Compound, M]	490	490	490	490	490	490	490	490	490	490	490	490	490	490	490	490	490	490	490	490	490	490	490	490	490	490	490	490	490	490	490	490	490	490	490	490	490	490	490
3	-5.52288	43199288	43548076	43807676	45255648	44989536	45094144	43867072	44311248	43937588	45223872	45267624	44928984	44143372	43952892	44098444	45563200	45188092	45359320	44319312	44486268	44332816	45300800	45719128	45115684	44217984	44631996	44339008	45271140	45102704	45507016	44463004	44755852	44724564	45294564	45659792	45657604	39041004	38867088	38980316
1	-6	45342156	45094188	45020884	45277420	45171172	44939272	45187612	45294700	45132976	45265524	45113288	45366704	45171124	45199980	45220640	45297616	45241280	45239744	45428868	45182412	44990676	45778632	45430696	45148212	44869256	45177840	45192356	45404180	45259668	45471804	45189660	45364664	45143252	45229272	45550492	45318704	Master Mix only
0.333333	-6.47712	45120000	45224036	45521984	44813168	45162028	45098064	45368888	45362632	45360456	44943708	45049408	45446080	45602456	45150864	45214052	44891992	45029596	45163936	45265352	45265844	45334760	45025124	44955944	45164688	45113664	45405788	45248052	44988536	45194044	45153864	45467756	45758308	45405956	45208860	45131384	45880120	490	490	490
0.111111	-6.95424	45684576	45712744	45160024	45218248	45407336	44946504	45404800	45603368	45461476	45348664	44342980	45456348	45352176	45643396	45392204	45294436	45285180	45328236	45425304	45499432	45489880	45968468	45245764	45356084	45480300	45488816	45770952	45525064	45652360	45474856	45743032	45600064	45927004	45710048	45320932	45815824	45543308	45434804	45503932
0.037037	-7.43136	45443084	45761864	45633616	44951244	44985920	45203572	45422380	45428948	45345768	45203408	45117616	45312644	45369224	45294304	45356340	45505724	45244080	45275372	45716796	45532604	45548372	45645968	45482848	45095492	45466076	45490524	45599388	45134772	45393924	45334584	45358384	45848020	45496540	45340368	45026380	45601400
0.0123457	-7.90849	45394944	45854156	45486684	45364620	45357208	45444440	45320244	45463712	45388696	45582988	45068676	45463688	45729812	45359864	45507260	45544728	45270124	45296480	45460956	45483828	45624632	45847100	45451548	45247348	45526772	46150812	45532408	45159032	45455284	45672820	45768752	45679720	45770436	45155524	45656992	45639728
0.00411523	-8.38561	45143872	45298168	45335096	45024208	45123004	45287960	45375400	45272720	45123608	45374888	45154136	45355676	45074820	45098736	45260908	45465376	45315480	45396028	45456748	45466900	45355028	45812468	45715748	45513216	45449216	45253560	45550996	45566816	45375296	45189228	45394252	45735304	45503492	45270888	45392492	45556716
0.00137174	-8.86273	45242640	45811784	45194732	45602708	45594100	45691304	45560472	45393104	45300740	45710224	45596808	46870308	45087436	45584792	45289008	45724064	45862396	45955224	44525728	45373464	45543052	46189508	45816488	46029432	45132104	45295264	45695112	45800056	45834076	45922996	45941888	46130264	45766220	45997244	45803928	46207416
		lenalidomide			DMSO			LTEAPLcN			LTEAPLN			QVITIGcN			QVITIGN			ELQDMIcN			ELQDMIN			VEALLcN			VEALLN			GVAVLDcN			GVAVLDN			5-NH2-Len
[Compound, uM]	log[Compound, M]	520	520	520	520	520	520	520	520	520	520	520	520	520	520	520	520	520	520	520	520	520	520	520	520	520	520	520	520	520	520	520	520	520	520	520	520	520	520	520
3	-5.52288	2000426	1995198	1998166	6646770	6820822	6838816	2092009	2137691	2051430	6790666	6709190	6698352	2114898	2058964	2056522	6675080	6597010	6433666	2040137	2052902	2006398	5063400	5261686	5192812	2083841	2079554	2068198	6222705	6199504	6132809	2006963	2013546	1985789	5931857	5882493	5976307	1358391	1337117	1358213
1	-6	2063174	2042929	2046280	7282684	7407618	7418676	2215636	2231056	2232359	7484118	7393668	7596242	2245834	2243814	2243119	7383015	7286464	7291482	2178445	2118767	2114306	6690283	6596968	6550877	2181120	2215181	2212778	6984411	7008090	7093903	2085166	2094160	2083044	6950675	6992104	6952100	Master Mix only
0.333333	-6.47712	2236415	2242225	2254226	7408004	7590410	7604850	2668214	2677185	2600274	7615790	7526122	7623487	2692778	2646162	2622824	7513458	7451959	7424076	2376655	2342236	2362848	7031980	7010960	7129747	2441034	2485163	2446820	7088818	7252730	6905498	2135060	2166732	2148901	7218079	7151130	7204126	520	520	520
0.111111	-6.95424	2623353	2660608	2611217	7506145	7497872	7671474	3554097	3617616	3515413	7756915	7184128	7674224	3554172	3538023	3468689	7603854	7402883	7523205	2986592	2967351	2966980	7478230	7384548	7419705	3132141	3051584	3160545	7359104	7141386	7095847	2340909	2357733	2371278	7025539	7346258	7401428	7047248	7227815	7113148
0.037037	-7.43136	3550085	3633339	3586728	7525213	7327056	7667151	4884092	4954871	4894122	7624354	7576300	7171449	4869680	4825768	4806508	7593711	7590584	7433421	4266472	4279234	4056198	7405737	7449674	7111926	4320082	4123088	4265589	7243715	6991322	6469010	2717718	2719439	2690906	7106325	7256049	7350906
0.0123457	-7.90849	5048368	5184288	5137872	7538828	7359640	7690392	6382684	6384908	6345186	7746265	7511640	7650800	6335074	6230554	6296193	7718912	6912636	7424096	5847477	5792567	5831850	7592824	7397021	7357272	6002925	5666240	5958712	7397716	7162867	7200838	3769950	3687789	3790246	7365155	7359164	7392519
0.00411523	-8.38561	6435536	6598032	6650236	7025551	7297886	7675074	7139200	7156400	7201423	7726931	7544460	7624354	7080790	6968500	7161801	7291521	7388884	7370516	6853162	6739766	6685832	7460248	7378718	7375546	6534757	6504346	6833184	7019596	7217248	7097643	5204942	5175725	5057478	7195066	7059209	7103625
0.00137174	-8.86273	7308622	7467903	7390550	7510276	7388182	7624597	7682414	7658131	7694040	7703192	7581276	7840416	7508890	7508146	7309036	7585488	7522682	7470990	5962426	7348984	7421531	7669240	7474714	6323321	7224442	7324560	7193477	7407870	5723994	7473044	6376052	6585060	6106096	7149684	6965850	6269260
		lenalidomide			DMSO			LTEAPLcN			LTEAPLN			QVITIGcN			QVITIGN			ELQDMIcN			ELQDMIN			VEALLcN			VEALLN			GVAVLDcN			GVAVLDN			5-NH2-Len
[Compound, uM]	log[Compound, M]	520/490	520/490	520/490	520/490	520/490	520/490	520/490	520/490	520/490	520/490	520/490	520/490	520/490	520/490	520/490	520/490	520/490	520/490	520/490	520/490	520/490	520/490	520/490	520/490	520/490	520/490	520/490	520/490	520/490	520/490	520/490	520/490	520/490	520/490	520/490	520/490	520/490	520/490	520/490	Bottom
3	-5.52288	0.0463069	0.045816	0.0456122	0.146872	0.151609	0.151656	0.0476897	0.0482426	0.0466896	0.150157	0.148212	0.149088	0.0479098	0.0468448	0.0466348	0.146502	0.14599	0.141838	0.0460327	0.0461469	0.0452576	0.111773	0.115087	0.1151	0.0471265	0.0465933	0.0466451	0.137454	0.137453	0.134766	0.0451378	0.0449896	0.0444004	0.130962	0.128833	0.130894	0.034794	0.0344023	0.0348436	0.0346799
1	-6	0.0455023	0.0453036	0.0454518	0.160846	0.16399	0.165082	0.0490319	0.0492564	0.0494618	0.165338	0.163891	0.167441	0.0497184	0.0496419	0.0496039	0.162989	0.161058	0.161174	0.0479529	0.0468936	0.0469943	0.146144	0.145209	0.145097	0.0486106	0.0490325	0.0489635	0.153827	0.154842	0.156007	0.0461425	0.0461628	0.046143	0.153676	0.153502	0.153405	MM
0.333333	-6.47712	0.0495659	0.0495804	0.0495195	0.165309	0.168071	0.168629	0.0588115	0.0590174	0.0573247	0.169452	0.167064	0.167748	0.059049	0.0586071	0.058009	0.167367	0.16549	0.164381	0.0525049	0.051744	0.05212	0.156179	0.155952	0.157861	0.0541085	0.0547323	0.0540757	0.157569	0.16048	0.152933	0.0469577	0.0473517	0.0473264	0.159661	0.158451	0.157021	520/490	520/490	520/490	Top - bottom
0.111111	-6.95424	0.0574232	0.0582028	0.0578214	0.165998	0.165125	0.17068	0.0782758	0.0793278	0.0773273	0.171051	0.162013	0.168826	0.0783683	0.0775145	0.076416	0.167876	0.163473	0.165972	0.0657473	0.0652173	0.0652229	0.162682	0.16321	0.163588	0.0688681	0.0670843	0.0690513	0.16165	0.15643	0.156039	0.0511752	0.0517046	0.0516315	0.153698	0.162094	0.161547	0.154737	0.159081	0.156319	0.122033
0.037037	-7.43136	0.0781216	0.0793967	0.0785984	0.167408	0.162874	0.169614	0.107526	0.109069	0.107929	0.168668	0.167923	0.158266	0.107334	0.106542	0.105972	0.166874	0.16777	0.164182	0.093324	0.0939818	0.0890525	0.162243	0.163791	0.157708	0.0950177	0.0906362	0.0935449	0.160491	0.154014	0.142695	0.0599166	0.0593142	0.0591453	0.156733	0.161151	0.161199
0.0123457	-7.90849	0.11121	0.11306	0.112953	0.166183	0.16226	0.169226	0.140835	0.14044	0.139797	0.169938	0.166671	0.168284	0.138533	0.137358	0.138356	0.16948	0.152698	0.1639	0.128626	0.127354	0.127822	0.165612	0.162745	0.162601	0.131855	0.122777	0.130867	0.163815	0.157581	0.157661	0.0823695	0.0807314	0.0828099	0.163106	0.161184	0.161976
0.00411523	-8.38561	0.142556	0.145658	0.146691	0.156039	0.161733	0.169473	0.157336	0.158073	0.159593	0.170291	0.167082	0.168101	0.15709	0.154517	0.158234	0.160375	0.163054	0.16236	0.150762	0.148235	0.147411	0.162843	0.161404	0.162053	0.143782	0.143731	0.150012	0.154051	0.159057	0.157065	0.114661	0.113167	0.111145	0.158934	0.155515	0.155929
0.00137174	-8.86273	0.161543	0.163013	0.163527	0.164689	0.162043	0.166872	0.16862	0.168707	0.169844	0.168522	0.166268	0.167279	0.166541	0.164707	0.161387	0.165897	0.164027	0.162571	0.13391	0.161967	0.162956	0.166039	0.163145	0.137376	0.160073	0.161707	0.157423	0.161744	0.124885	0.16273	0.138785	0.142749	0.133419	0.155437	0.15208	0.135676
Corr. TR-FRET ratio		lenalidomide			DMSO			LTEAPLcN			LTEAPLN			QVITIGcN			QVITIGN			ELQDMIcN			ELQDMIN			VEALLcN			VEALLN			GVAVLDcN			GVAVLDN
[Compound, uM]	log[Compound, M]	520/490	520/490	520/490	520/490	520/490	520/490	520/490	520/490	520/490	520/490	520/490	520/490	520/490	520/490	520/490	520/490	520/490	520/490	520/490	520/490	520/490	520/490	520/490	520/490	520/490	520/490	520/490	520/490	520/490	520/490	520/490	520/490	520/490	520/490	520/490	520/490
3	-5.52288	0.0952777	0.0912547	0.089585	0.919358	0.958179	0.958567	0.106609	0.11114	0.0984138	0.946277	0.930339	0.937516	0.108412	0.0996852	0.0979644	0.916326	0.912134	0.878108	0.0930304	0.0939661	0.0866792	0.63174	0.6589	0.659004	0.101994	0.0976248	0.098049	0.842186	0.842177	0.82016	0.0856974	0.0844825	0.0796547	0.788984	0.771541	0.788429
1	-6	0.0886845	0.0870559	0.0882703	1.03387	1.05963	1.06859	0.117608	0.119448	0.121131	1.07068	1.05882	1.08791	0.123233	0.122606	0.122295	1.05143	1.03561	1.03656	0.108766	0.100085	0.100911	0.913397	0.905738	0.904817	0.114155	0.117612	0.117047	0.976358	0.98467	0.994215	0.0939307	0.0940967	0.0939342	0.975121	0.973693	0.972893
0.333333	-6.47712	0.121984	0.122102	0.121603	1.07044	1.09307	1.09765	0.197747	0.199434	0.185563	1.10439	1.08482	1.09043	0.199693	0.196072	0.191171	1.08731	1.07193	1.06284	0.146068	0.139832	0.142913	0.995628	0.993766	1.00941	0.159208	0.16432	0.158939	1.00702	1.03087	0.969025	0.10061	0.103839	0.103632	1.02416	1.01425	1.00252
0.111111	-6.95424	0.18637	0.192758	0.189634	1.07609	1.06893	1.11446	0.357248	0.365868	0.349475	1.11749	1.04343	1.09927	0.358005	0.351009	0.342007	1.09148	1.05539	1.07587	0.254583	0.250239	0.250285	1.04891	1.05324	1.05634	0.280156	0.265538	0.281657	1.04046	0.997682	0.99448	0.135171	0.139509	0.13891	0.975296	1.0441	1.03962
0.037037	-7.43136	0.355984	0.366432	0.359891	1.08765	1.05049	1.10572	0.59694	0.60958	0.600241	1.09797	1.09187	1.01273	0.595369	0.58888	0.584206	1.08327	1.09061	1.06121	0.48056	0.48595	0.445558	1.04532	1.058	1.00816	0.49444	0.458535	0.48237	1.03096	0.97789	0.885131	0.206802	0.201866	0.200482	1.00017	1.03637	1.03677
0.0123457	-7.90849	0.627127	0.642291	0.641414	1.07761	1.04545	1.10254	0.869892	0.866651	0.861382	1.10837	1.0816	1.09482	0.851024	0.841401	0.849575	1.10462	0.967099	1.0589	0.769847	0.759424	0.763259	1.07293	1.04943	1.04825	0.796303	0.721911	0.788212	1.0582	1.00711	1.00777	0.390794	0.37737	0.394403	1.05239	1.03664	1.04313
0.00411523	-8.38561	0.883995	0.909411	0.917875	0.994484	1.04114	1.10456	1.00511	1.01115	1.02361	1.11127	1.08498	1.09333	1.00309	0.982004	1.01246	1.03001	1.05197	1.04628	0.95124	0.930527	0.923778	1.05024	1.03845	1.04376	0.894036	0.893623	0.94509	0.978186	1.01921	1.00289	0.655406	0.643164	0.626594	1.0182	0.990186	0.993581
0.00137174	-8.86273	1.03958	1.05163	1.05584	1.06537	1.04368	1.08325	1.09758	1.09829	1.1076	1.09678	1.0783	1.08659	1.08054	1.06551	1.0383	1.07526	1.05994	1.04801	0.813141	1.04305	1.05117	1.07642	1.05271	0.841543	1.02754	1.04093	1.00582	1.04123	0.739189	1.04931	0.853093	0.885577	0.809122	0.989549	0.962036	0.827619
Tracer Kd (nM)	Corr factor			IC50 (M)	`+ERROR	`-ERROR	Kd (nM)
93.65	1.22115		lenalidomide	2.47926e-08	5.42586e-09	4.34875e-09	20.3027
Tracer two-site Kd (nM)			DMSO	3.6174e-06			2962.29
226.091			LTEAPLcN	6.89221e-08	1.66164e-08	1.31013e-08	56.4403
Tracer used (nM)			LTEAPLN	3.57737e-06			2929.51
50			QVITIGcN	6.58356e-08	1.35523e-08	1.10422e-08	53.9128
			QVITIGN	3.4289e-06			2807.92
			ELQDMIcN	3.89817e-08	8.37089e-09	6.78414e-09	31.9222
			ELQDMIN	4.33087e-06	1.82689e-06	7.98686e-07	3546.55
			VEALLcN	4.20956e-08	8.22681e-09	6.77627e-09	34.4721
			VEALLN	5.92678e-06	8.02825e-05		4853.44
			GVAVLDcN	8.37545e-09	1.65514e-09	1.38943e-09	6.85866
			GVAVLDN	5.30023e-06	5.17376e-06		4340.36
		GSS-cN			GSS-N			GSS-LPETG						GFP-VAVLDcN			GFP-VAVLDcN+LEN			GFP-VAVLDN			GFP-VAVLDN+LEN			GFP-FcN			GFP-FcN+LEN			GFP-FcQ			GFP-FcQ+LEN			5-NH2-Len (+tracer)
[Compound, uM]	log[Compound, M]	490	490	490	490	490	490	490	490	490		[Compound, uM]	log[Compound, M]	490	490	490	490	490	490	490	490	490	490	490	490	490	490	490	490	490	490	490	490	490	490	490	490	490	490	490
3	-5.52288	32043780	31957724	31591216	31877250	31635096	31817164	32257474	31456538	31801852		1	-6	29748286	29483060	29412256	28271010	27801536	27327640	29241596	30331962	29232084	26979958	27006696	26694932	29471140	29363468	28337306	27461890	21753488	25071730	30741444	31173526	30546094	28434394	29026094	29089870	32965058	32136746	32264244
1	-6	33363650	33156818	33397446	33039778	32675224	33754172	33254418	32400482	32520096		0.333333	-6.47712	33783808	33723608	33641568	31563268	31378410	31578360	35609788	33100520	33364994	31223030	31246924	31384418	33670064	33658032	33398788	31177268	31200734	31128000	34139120	34727372	34496644	32310318	32293738	32459874	Master Mix only (+tracer)
0.333333	-6.47712	33976532	34814628	33456278	33141644	32780500	32719908	33933612	33236648	33666176		0.111111	-6.95424	34497748	34571656	34518064	32130380	32002904	32301618	33937088	34107804	34320532	31900466	31833782	31926576	34907380	34864468	34515508	32187716	31941924	32591584	34781268	34526124	34508892	32398726	32450848	32623642	490	490	490
0.111111	-6.95424	34542908	34253900	34311176	33512918	33668084	36741200	34912500	33683624	34065612		0.037037	-7.43136	35234648	35400448	35561988	32522934	32906176	33319442	34729016	34763956	35130932	33053518	33287286	32930716	35600872	35879388	35741096	33279292	32923226	33220060	35223564	35636832	35273508	33052042	33727592	33506572	34408380	34159508	33521756
0.037037	-7.43136	34694084	34351488	33975112	28100994	33410708	33587328	34334772	33411004	33326432		0.0123457	-7.90849	35158748	35393944	35337900	32698336	32985250	32514550	34825572	34741636	35092228	32511578	32578412	32436746	35222960	35520168	35093160	32920972	32874044	32964894	34850488	35044488	35002128	32587902	32998612	32772582	Master Mix only (-tracer)
0.0123457	-7.90849	35035864	34675976	34794188	33971124	33624412	33955360	34747508	33730888	33730776		0.00411523	-8.38561	35970400	36104668	36116760	33256576	32995344	33488834	34972944	35036388	35569668	32900426	33335948	33241930	36037792	36241488	35981356	33319100	33396598	33455510	35263796	36679024	35532216	33261320	33332860	33186542	490	490	490
0.00411523	-8.38561	34551372	34494480	34563880	34249404	33823820	33722284	34087664	33899952	33964284		0.00137174	-8.86273	35207868	35576760	35386100	32631586	32450322	32915574	34729480	35124712	35137716	32652178	32755574	32679840	35528408	35481952	35245116	33080126	32908212	32776094	35212936	35434744	34833636	32653776	32844868	33032134	35769208	36351644	35623496
0.00137174	-8.86273	34958696	34772648	34451220	34207256	34359124	34567860	34781180	33788892	33887916		0.000457247	-9.33985	35870380	35872068	36221012	33009002	35333176	33596180	35664796	35840240	35861064	33572576	34789640	33242402	36039696	36468456	36023112	33328080	33254288	33611396	36075480	36081120	35863892	33781672	33714300	33933636
		GSS-cN			GSS-N			GSS-LPETG						GFP-VAVLDcN			GFP-VAVLDcN+LEN			GFP-VAVLDN			GFP-VAVLDN+LEN			GFP-FcN			GFP-FcN+LEN			GFP-FcQ			GFP-FcQ+LEN			5-NH2-Len (+tracer)
[Compound, uM]	log[Compound, M]	520	520	520	520	520	520	520	520	520		[Compound, uM]	log[Compound, M]	520	520	520	520	520	520	520	520	520	520	520	520	520	520	520	520	520	520	520	520	520	520	520	520	520	520	520
3	-5.52288	1307452	1290091	1263121	1895512	1876258	1888923	2610113	2687325	2808439		1	-6	15454904	15236617	15241258	3755996	3612226	3451330	2526797	2583727	2454728	1982586	1967259	1971469	5786758	5872416	5795374	2056332	1779941	1956020	5435474	5705862	5580986	2051900	1822816	1740232	1102182	1159579	1170853
1	-6	1397102	1364542	1359458	2187449	2162608	2223570	3056598	2952916	2959108		0.333333	-6.47712	19028596	19030574	19218894	3459802	3451186	3379965	2401544	2176223	2196870	1790252	1793738	1847363	6402087	6318643	6371110	1686644	1679486	1671478	3755248	3781649	3783668	1279036	1271241	1264041	Master Mix only (+tracer)
0.333333	-6.47712	1485727	1570897	1437392	2448048	2403462	2389558	3118928	3036924	3097666		0.111111	-6.95424	14135818	14468484	14438981	2463273	2445428	2439904	1419321	1422300	1441095	1219224	1214126	1218873	4278452	4263789	4259684	1182322	1153045	1191375	2122118	2082118	2057395	970764	970957	972354	520	520	520
0.111111	-6.95424	1689918	1647339	1658016	2719281	2731855	3093794	3152904	3001509	3084802		0.037037	-7.43136	9952514	10016000	10150976	1919752	1922106	1991731	1095670	1105713	1124198	992429	1000900	995097	2595328	2640593	2622803	996896	970597	984550	1384754	1408175	1378210	904132	932051	921385	2946505	2873660	2829328
0.037037	-7.43136	2006842	1972858	1972949	1975258	2795577	2734570	2905994	2831912	2859453		0.0123457	-7.90849	6656662	6709565	6560134	1499297	1518076	1528142	977054	973715	973902	867874	879958	869476	1575791	1571899	1580054	889036	877127	884075	1069135	1079015	1055096	848542	858486	854261	Master Mix only (-tracer)
0.0123457	-7.90849	2483970	2460128	2492508	2904764	2840954	2888367	3156466	2951064	2918151		0.00411523	-8.38561	4260756	4253275	4255458	1210652	1200978	1247293	939424	943532	965522	866326	875050	866751	1215098	1230892	1227590	890959	885856	880961	986302	1075255	1002182	870445	863457	858357	520	520	520
0.00411523	-8.38561	2800995	2765011	2838037	2924132	2873660	2914334	2964688	2913355	2920983		0.00137174	-8.86273	2253249	2307463	2299327	975389	965829	988245	907439	920728	927969	839073	833705	826787	1002790	1022560	998801	856673	851717	845506	938559	942972	924546	844579	842044	847490	956926	976659	944108
0.00137174	-8.86273	3034778	2932018	2974049	2954024	2971986	3046600	3048774	2942856	2930877		0.000457247	-9.33985	1459688	1399706	1463256	904251	1008312	933453	956533	957252	964986	864170	927128	867725	995078	1014158	1006533	868526	864239	866566	973439	979375	966760	879877	878693	880646
		GSS-cN			GSS-N			GSS-LPETG						GFP-VAVLDcN			GFP-VAVLDcN+LEN			GFP-VAVLDN			GFP-VAVLDN+LEN			GFP-FcN			GFP-FcN+LEN			GFP-FcQ			GFP-FcQ+LEN			5-NH2-Len (+tracer)
[Compound, uM]	log[Compound, M]	520/490	520/490	520/490	520/490	520/490	520/490	520/490	520/490	520/490		[Compound, uM]	log[Compound, M]	520/490	520/490	520/490	520/490	520/490	520/490	520/490	520/490	520/490	520/490	520/490	520/490	520/490	520/490	520/490	520/490	520/490	520/490	520/490	520/490	520/490	520/490	520/490	520/490	520/490	520/490	520/490	Bottom
3	-5.52288	0.0408021	0.0403687	0.0399833	0.0594628	0.0593094	0.0593681	0.080915	0.0854298	0.0883105		1	-6	0.519523	0.516792	0.518194	0.132857	0.129929	0.126294	0.086411	0.0851817	0.0839738	0.0734837	0.0728434	0.0738518	0.196353	0.199991	0.204514	0.0748795	0.0818232	0.078017	0.176813	0.183036	0.182707	0.0721626	0.0627992	0.0598226	0.0334349	0.0360827	0.0362895	0.035269
1	-6	0.041875	0.0411542	0.0407054	0.0662065	0.0661849	0.0658754	0.0919155	0.091138	0.0909932		0.333333	-6.47712	0.563246	0.56431	0.571284	0.109615	0.109986	0.107034	0.0674406	0.0657459	0.0658436	0.0573375	0.0574053	0.0588624	0.190142	0.187731	0.190759	0.0540985	0.0538284	0.0536969	0.109998	0.108895	0.109682	0.039586	0.0393649	0.0389416	Master Mix only (+tracer)
0.333333	-6.47712	0.043728	0.0451218	0.0429633	0.0738662	0.0733199	0.0730307	0.0919126	0.0913728	0.0920112		0.111111	-6.95424	0.409761	0.418507	0.418302	0.0766649	0.0764127	0.075535	0.0418221	0.0417001	0.0419893	0.0382196	0.0381395	0.0381774	0.122566	0.122296	0.123414	0.0367321	0.0360982	0.0365547	0.0610132	0.0603056	0.0596193	0.029963	0.0299209	0.0298052	520/490	520/490	520/490	Top - bottom
0.111111	-6.95424	0.0489223	0.048092	0.0483229	0.0811413	0.0811408	0.084205	0.0903087	0.0891089	0.0905547		0.037037	-7.43136	0.282464	0.282934	0.285445	0.0590276	0.0584117	0.0597768	0.0315491	0.0318063	0.0320002	0.0300249	0.0300685	0.0302179	0.0729007	0.0735964	0.0733834	0.0299554	0.0294806	0.0296372	0.0393133	0.0395146	0.0390721	0.0273548	0.0276347	0.0274986	0.0856334	0.0841247	0.0844027	0.0494513
0.037037	-7.43136	0.0578439	0.0574315	0.0580704	0.0702914	0.0836731	0.0814167	0.0846371	0.0847599	0.0858014		0.0123457	-7.90849	0.189332	0.189568	0.18564	0.0458524	0.0460229	0.0469987	0.0280556	0.0280273	0.0277526	0.0266943	0.0270105	0.0268053	0.0447376	0.0442537	0.0450246	0.0270052	0.0266814	0.0268187	0.0306778	0.0307899	0.0301438	0.0260386	0.0260158	0.0260663	Master Mix only (-tracer)
0.0123457	-7.90849	0.0708979	0.0709462	0.0716358	0.0855069	0.0844908	0.0850637	0.0908401	0.0874885	0.086513		0.00411523	-8.38561	0.118452	0.117804	0.117825	0.0364034	0.0363984	0.037245	0.0268615	0.0269301	0.0271445	0.0263318	0.0262494	0.026074	0.0337173	0.0339636	0.0341174	0.0267402	0.0265253	0.0263323	0.0279693	0.0293153	0.0282049	0.0261699	0.0259041	0.0258646	520/490	520/490	520/490
0.00411523	-8.38561	0.0810675	0.0801581	0.0821099	0.0853776	0.0849597	0.0864216	0.0869725	0.0859398	0.0860016		0.00137174	-8.86273	0.0639985	0.0648587	0.0649783	0.0298909	0.0297633	0.0300236	0.0261288	0.0262131	0.0264095	0.0256973	0.0254523	0.0252996	0.028225	0.0288192	0.0283387	0.0258969	0.0258816	0.0257964	0.0266538	0.0266115	0.0265418	0.0258647	0.025637	0.0256565	0.0267528	0.026867	0.0265024
0.00137174	-8.86273	0.0868104	0.0843197	0.0863264	0.0863566	0.0864977	0.0881339	0.0876559	0.0870954	0.0864874		0.000457247	-9.33985	0.0406934	0.0390194	0.040398	0.0273941	0.0285373	0.0277845	0.0268201	0.0267089	0.026909	0.0257404	0.0266495	0.026103	0.0276106	0.0278092	0.0279413	0.0260599	0.0259888	0.0257819	0.0269834	0.0271437	0.0269564	0.026046	0.0260629	0.025952
Corr. TR-FRET ratio		GSS-cN			GSS-N			GSS-LPETG						GFP-VAVLDcN back sub						GFP-VAVLDN back sub						GFP-FcN back sub						GFP-FcQ back sub
[Compound, uM]	log[Compound, M]	520/490	520/490	520/490	520/490	520/490	520/490	520/490	520/490	520/490		[Compound, uM]	log[Compound, M]	520/490	520/490	520/490				520/490	520/490	520/490				520/490	520/490	520/490				520/490	520/490	520/490
3	-5.52288	0.111889	0.103125	0.0953322	0.489246	0.486143	0.487329	0.92305	1.01435	1.0726		1	-6	0.386666	0.386863	0.3919				0.0129274	0.0123383	0.010122				0.121474	0.118167	0.126497				0.10465	0.120236	0.122884
1	-6	0.133586	0.11901	0.109935	0.625616	0.62518	0.618921	1.1455	1.12978	1.12685		0.333333	-6.47712	0.453631	0.454324	0.46425				0.010103	0.00834062	0.00698113				0.136043	0.133902	0.137062				0.0704124	0.0695304	0.0707406
0.333333	-6.47712	0.171058	0.199242	0.155593	0.78051	0.769462	0.763614	1.14544	1.13453	1.14744		0.111111	-6.95424	0.333096	0.342094	0.342767				0.00360249	0.00356059	0.00381192				0.0858337	0.0861979	0.0868589				0.0310502	0.0303847	0.0298141
0.111111	-6.95424	0.276096	0.259306	0.263975	0.927626	0.927616	0.989581	1.11301	1.08875	1.11798		0.037037	-7.43136	0.223436	0.224523	0.225668				0.00152421	0.00173777	0.00178234				0.0429452	0.0441158	0.0437462				0.0119585	0.0118799	0.0115735
0.037037	-7.43136	0.456508	0.448169	0.461089	0.70822	0.978824	0.933196	0.998317	1.0008	1.02186		0.0123457	-7.90849	0.143479	0.143545	0.138641				0.00136134	0.00101686	0.000947363				0.0177325	0.0175723	0.0182059				0.0046392	0.00477404	0.00407744
0.0123457	-7.90849	0.720485	0.721461	0.735406	1.01591	0.99536	1.00694	1.12375	1.05598	1.03625		0.00411523	-8.38561	0.0820483	0.0814056	0.08058				0.000529694	0.000680618	0.0010705				0.00697714	0.00743828	0.00778508				0.00179936	0.00341118	0.00234027
0.00411523	-8.38561	0.926135	0.907743	0.947213	1.01329	1.00484	1.0344	1.04554	1.02466	1.02591		0.00137174	-8.86273	0.0341075	0.0350954	0.0349546				0.000431476	0.000760802	0.00110988				0.00232811	0.00293756	0.00254228				0.000789147	0.000974505	0.000885228
0.00137174	-8.86273	1.04227	0.991899	1.03248	1.03309	1.03594	1.06903	1.05936	1.04803	1.03573		0.000457247	-9.33985	0.0132993	0.0104821	0.0126135				0.00107973	5.93185e-05	0.00080606				0.00155072	0.00182039	0.0021594				0.00093741	0.00108078	0.00100435
Tracer Kd (nM)	Corr factor			IC50 (M)	`+ERROR	`-ERROR	Kd (nM)						Kd (M)	`+ERROR	`-ERROR	Kd (nM)
335.4	1.29815		GSS-cN	3.90662e-08	8.67763e-09	6.96529e-09	30.0937					GFP-VAVLDcN	3.1463e-08	7.05299e-09	5.79724e-09	31.463
Tracer used (nM)			GSS-N	2.46918e-06	1.31732e-06	6.86538e-07	1902.08					GFP-VAVLDN	0.00130027	0.00357418	0.000866339	1.30027e+06
100			GSS-LPETG	Unstable			n.d.					GFP-FcN	5.83286e-06	7.56957e-06	2.60537e-06	5832.86
												GFP-FcQ	4.4858e-06	8.92751e-07	6.69897e-07	4485.8

### Sheet: Flow cytomtery
Sample	GFP Mean	mCherry Mean	GFP Corrected	mCherry Corrected	GFP/mCherry Ratio	GFP/mCherry Ratio Avg	Normalized GFP/mCherry Ratio		Sample	GFP Mean	Average of DMSO samples	Normalized GFP Mean		Sample	GFP Mean	Average of DMSO samples	Normalized GFP Mean
Mock 1	196	132							GFP-GSS WT DMSO 1	5530	5297.83	1.04382		GFP-GSS WT sictrl 1	2329	2418.33	0.96306
Mock 2	198	131							GFP-GSS WT DMSO 2	5761		1.08743		GFP-GSS WT sictrl 2	2575		1.06478
Mock 3	199	133							GFP-GSS WT DMSO 3	5937		1.12065		GFP-GSS WT sictrl 3	2351		0.972157
GFP-VAVLDcN -Len 1	1586	6242	1388.33	6110	0.227223	0.215519	0.175386		GFP-GSS WT DMSO 4	4607		0.869601		GFP-GSS WT siCRBN 1	2699		1.11606
GFP-VAVLDcN -Len 2	1341	5767	1143.33	5635	0.202899		0.156611		GFP-GSS WT DMSO 5	4913		0.92736		GFP-GSS WT siCRBN 2	2774		1.14707
GFP-VAVLDcN -Len 3	1461	5969	1263.33	5837	0.216435		0.16706		GFP-GSS WT DMSO 6	5039		0.951144		GFP-GSS WT siCRBN 3	2760		1.14128
GFP-VAVLDcN +Len 1	4011	5505	3813.33	5373	0.709721	0.718732	0.547812		GFP-GSS WT Boc-FcN 1	7371		1.39132		GFP-GSS N470A sictrl 1	4956	4905.67	1.01026
GFP-VAVLDcN +Len 2	4069	5424	3871.33	5292	0.731544		0.564656		GFP-GSS WT Boc-FcN 2	5654		1.06723		GFP-GSS N470A sictrl 2	4712		0.960522
GFP-VAVLDcN +Len 3	3896	5305	3698.33	5173	0.71493		0.551832		GFP-GSS WT Boc-FcN 3	7256		1.36962		GFP-GSS N470A sictrl 3	5049		1.02922
GFP-VAVLDN -Len 1	7837	6022	7639.33	5890	1.297	1.29556	1.00111		GFP-GSS WT Boc-FcN 4	5875		1.10894		GFP-GSS N470A siCRBN 1	4966		1.0123
GFP-VAVLDN -Len 2	7603	5859	7405.33	5727	1.29306		0.99807		GFP-GSS WT Boc-FcN 5	5887		1.11121		GFP-GSS N470A siCRBN 2	4974		1.01393
GFP-VAVLDN -Len 3	8037	6178	7839.33	6046	1.29661		1.00082		GFP-GSS WT Boc-FcN 6	7483		1.41246		GFP-GSS N470A siCRBN 3	5084		1.03635
GFP-VAVLDN +Len 1	7790	5963	7592.33	5831	1.30206	1.30721	1.00502		GFP-GSS N470A DMSO 1	12954	15376.3	0.842464
GFP-VAVLDN +Len 2	7623	5788	7425.33	5656	1.31282		1.01333		GFP-GSS N470A DMSO 2	16251		1.05688
GFP-VAVLDN +Len 3	7910	6034	7712.33	5902	1.30673		1.00863		GFP-GSS N470A DMSO 3	18478		1.20172
									GFP-GSS N470A DMSO 4	14868		0.966941
Mock Avg	197.667	132							GFP-GSS N470A DMSO 5	10971		0.713499
									GFP-GSS N470A DMSO 6	18736		1.2185
									GFP-GSS N470A Boc-FcN 1	15970		1.03861
									GFP-GSS N470A Boc-FcN 2	12141		0.78959
									GFP-GSS N470A Boc-FcN 3	15435		1.00382
									GFP-GSS N470A Boc-FcN 4	13131		0.853975
									GFP-GSS N470A Boc-FcN 5	13739		0.893516
									GFP-GSS N470A Boc-FcN 6	15287		0.99419
